# Human USP18 protects diverse cancer lineages from Type I Interferon independently of its canonical catalytic function

**DOI:** 10.1101/2023.03.23.533924

**Authors:** Veronica Jové, Heather Wheeler, Chiachin Wilson Lee, David R. Healy, Kymberly Levine, Erik C. Ralph, Bing Yang, Anand Giddabasappa, Paula Loria, Masaya Yamaguchi, Agustin Casimiro-Garcia, Benedikt M. Kessler, Adán Pinto-Fernández, Véronique Frattini, Paul D. Wes, Feng Wang

**Author notes:** Co-senior authors (Véronique Frattini, Paul D. Wes, Feng Wang).

## Abstract

Precise temporal regulation of Type I interferon signaling is imperative to effectively fight infections and cancerous cells without triggering autoimmunity. The key negative regulator of Type I interferon signaling is ubiquitin-specific protease 18 (USP18). USP18 cleaves interferon-inducible ubiquitin-like modifications through its canonical catalytic function and directly inhibits interferon receptor signaling through its scaffold role. *USP18* loss-of-function dramatically impacts autoimmune disease, viral susceptibility, and cancer cell survival. However, the relative contribution of catalytic versus scaffold function is unresolved and must be determined to design effective therapeutics targeting USP18. To precisely delineate individual contribution, we evaluated the functional impact of single amino acid mutations that disrupt catalytic or scaffold activity. Here we demonstrate catalytic activity does not contribute to cell autonomous Type I interferon sensitivity across multiple cancer cell lineages. Furthermore, introducing a patient-derived mutation that disrupts scaffold function is sufficient to inhibit cancer growth. These findings establish a fundamental mechanistic basis for USP18 therapeutic design across diseases.

**OVERVIEW:**

- USP18 is the key negative regulator of Type I interferon signaling in humans, mediating autoimmune disease, viral susceptibility, and cancer cell survival.
- USP18 cleaves interferon-inducible ubiquitin-like modifications through its canonical catalytic function and attenuates interferon receptor signaling through its scaffold role.
- Delineating the contribution of each function is critical to resolve the mechanistic basis of interferon regulation and enable the development of therapeutics targeting USP18.
- We demonstrate that cell intrinsic interferon sensitivity is not mediated by loss of catalytic activity. However, disruption of scaffold function by a patient-specific mutation inhibits cancer cell growth.
- Furthermore, we discovered that canonical catalytic activity is surprisingly inefficient in human cells.
- These results clarify a fundamental mechanism of immune regulation and cancer cell survival in humans.
