## Supplemental Table 1 for "Human USP18 protects diverse cancer lineages from Type I Interferon independently of its canonical catalytic function"

### Sheet: Figure 2C
Figure 2C: Usp18 KO CT26 in vivo data
	Rosa26-/- pool	Usp18-/- KO	Global (shared)
Comparison of Fits
Null hypothesis			Slope same for all data sets
Alternative hypothesis			Slope different for each data set
P value			<0.0001
Conclusion (alpha = 0.05)			Reject null hypothesis
Preferred model			Slope different for each data set
F (DFn, DFd)			58.09 (1, 164)
Slope different for each data set
Best-fit values
YIntercept	-257.2	-13.72
Slope	31.82	3.887
95% CI (asymptotic)
YIntercept	-375.7 to -138.6	-67.70 to 40.25
Slope	25.19 to 38.46	0.8652 to 6.909
Goodness of Fit
Degrees of Freedom	82	82
R squared	0.526	0.07395
Sum of Squares	3763938	780408
Sy.x	214.2	97.56
Slope same for all data sets
Best-fit values
YIntercept	-27.68	-243.2
Slope	17.86	17.86	17.86
95% CI (asymptotic)
YIntercept	-108.2 to 52.87	-323.8 to -162.7
Slope	13.66 to 22.05	13.66 to 22.05	13.66 to 22.05
Goodness of Fit
Degrees of Freedom			165
R squared	0.4247	-0.881	0.4267
Sum of Squares	4568692	1585161	6153853
Sy.x			193.1
Constraints
Slope	Slope is shared	Slope is shared
Number of points
# of X values	84	84
# Y values analyzed	84	84

### Sheet: Figure 4A
Figure 4A: C64S pSTAT1/total STAT1 HTRF assay
Two-way ANOVA	Ordinary
Alpha	0.05
Source of Variation	% of total variation	P value	P value summary	Significant?
Interaction	31.32	<0.0001	****	Yes
Row Factor	14.85	<0.0001	****	Yes
Column Factor	51.76	<0.0001	****	Yes
ANOVA table	SS	DF	MS	F (DFn, DFd)	P value
Interaction	45.09	25	1.803	F (25, 180) = 108.9	P<0.0001
Row Factor	21.37	5	4.275	F (5, 180) = 258.0	P<0.0001
Column Factor	74.52	5	14.9	F (5, 180) = 899.7	P<0.0001
Residual	2.982	180	0.01657
Data summary
Number of columns (Column Factor)	6
Number of rows (Row Factor)	6
Number of values	216
multiple comparisons
Number of families	6
Number of comparisons per family	15
Alpha	0.05
Tukey's multiple comparisons test	Mean Diff.	95.00% CI of diff.	Below threshold?	Summary	Adjusted P Value
0+0
C64S 2B12 vs. C64S 2C2	0.001722	-0.2123 to 0.2158	No	ns	>0.9999
C64S 2B12 vs. C64S 2E2	0.009334	-0.2047 to 0.2234	No	ns	>0.9999
C64S 2B12 vs. clone 2B9	-0.09458	-0.3086 to 0.1195	No	ns	0.7994
C64S 2B12 vs. KO	-0.1223	-0.3364 to 0.09176	No	ns	0.5694
C64S 2B12 vs. WT	0.006779	-0.2073 to 0.2208	No	ns	>0.9999
C64S 2C2 vs. C64S 2E2	0.007612	-0.2064 to 0.2217	No	ns	>0.9999
C64S 2C2 vs. clone 2B9	-0.09631	-0.3104 to 0.1178	No	ns	0.7869
C64S 2C2 vs. KO	-0.124	-0.3381 to 0.09004	No	ns	0.5541
C64S 2C2 vs. WT	0.005057	-0.2090 to 0.2191	No	ns	>0.9999
C64S 2E2 vs. clone 2B9	-0.1039	-0.3180 to 0.1101	No	ns	0.7279
C64S 2E2 vs. KO	-0.1316	-0.3457 to 0.08242	No	ns	0.4868
C64S 2E2 vs. WT	-0.002555	-0.2166 to 0.2115	No	ns	>0.9999
clone 2B9 vs. KO	-0.02771	-0.2418 to 0.1863	No	ns	0.999
clone 2B9 vs. WT	0.1014	-0.1127 to 0.3154	No	ns	0.7484
KO vs. WT	0.1291	-0.08498 to 0.3431	No	ns	0.5092
1000+0
C64S 2B12 vs. C64S 2C2	-0.032	-0.2461 to 0.1821	No	ns	0.9981
C64S 2B12 vs. C64S 2E2	-0.006075	-0.2201 to 0.2080	No	ns	>0.9999
C64S 2B12 vs. clone 2B9	0.01823	-0.1958 to 0.2323	No	ns	0.9999
C64S 2B12 vs. KO	-0.08557	-0.2996 to 0.1285	No	ns	0.8589
C64S 2B12 vs. WT	0.01384	-0.2002 to 0.2279	No	ns	>0.9999
C64S 2C2 vs. C64S 2E2	0.02592	-0.1881 to 0.2400	No	ns	0.9993
C64S 2C2 vs. clone 2B9	0.05023	-0.1638 to 0.2643	No	ns	0.9844
C64S 2C2 vs. KO	-0.05357	-0.2676 to 0.1605	No	ns	0.9792
C64S 2C2 vs. WT	0.04584	-0.1682 to 0.2599	No	ns	0.9897
C64S 2E2 vs. clone 2B9	0.02431	-0.1898 to 0.2384	No	ns	0.9995
C64S 2E2 vs. KO	-0.0795	-0.2936 to 0.1346	No	ns	0.8927
C64S 2E2 vs. WT	0.01991	-0.1941 to 0.2340	No	ns	0.9998
clone 2B9 vs. KO	-0.1038	-0.3179 to 0.1103	No	ns	0.7289
clone 2B9 vs. WT	-0.004391	-0.2184 to 0.2097	No	ns	>0.9999
KO vs. WT	0.09941	-0.1146 to 0.3135	No	ns	0.7635
1000+111.1
C64S 2B12 vs. C64S 2C2	-0.007726	-0.2218 to 0.2063	No	ns	>0.9999
C64S 2B12 vs. C64S 2E2	0.006007	-0.2080 to 0.2201	No	ns	>0.9999
C64S 2B12 vs. clone 2B9	-0.01448	-0.2285 to 0.1996	No	ns	>0.9999
C64S 2B12 vs. KO	-1.112	-1.326 to -0.8977	Yes	****	<0.0001
C64S 2B12 vs. WT	0.02165	-0.1924 to 0.2357	No	ns	0.9997
C64S 2C2 vs. C64S 2E2	0.01373	-0.2003 to 0.2278	No	ns	>0.9999
C64S 2C2 vs. clone 2B9	-0.006755	-0.2208 to 0.2073	No	ns	>0.9999
C64S 2C2 vs. KO	-1.104	-1.318 to -0.8899	Yes	****	<0.0001
C64S 2C2 vs. WT	0.02937	-0.1847 to 0.2434	No	ns	0.9987
C64S 2E2 vs. clone 2B9	-0.02049	-0.2345 to 0.1936	No	ns	0.9998
C64S 2E2 vs. KO	-1.118	-1.332 to -0.9037	Yes	****	<0.0001
C64S 2E2 vs. WT	0.01564	-0.1984 to 0.2297	No	ns	>0.9999
clone 2B9 vs. KO	-1.097	-1.311 to -0.8832	Yes	****	<0.0001
clone 2B9 vs. WT	0.03613	-0.1779 to 0.2502	No	ns	0.9966
KO vs. WT	1.133	0.9193 to 1.347	Yes	****	<0.0001
1000+333.3
C64S 2B12 vs. C64S 2C2	-0.02014	-0.2342 to 0.1939	No	ns	0.9998
C64S 2B12 vs. C64S 2E2	0.05343	-0.1606 to 0.2675	No	ns	0.9794
C64S 2B12 vs. clone 2B9	-0.07215	-0.2862 to 0.1419	No	ns	0.9266
C64S 2B12 vs. KO	-2.166	-2.380 to -1.952	Yes	****	<0.0001
C64S 2B12 vs. WT	-0.04762	-0.2617 to 0.1664	No	ns	0.9877
C64S 2C2 vs. C64S 2E2	0.07358	-0.1405 to 0.2876	No	ns	0.9206
C64S 2C2 vs. clone 2B9	-0.05201	-0.2661 to 0.1621	No	ns	0.9818
C64S 2C2 vs. KO	-2.146	-2.360 to -1.932	Yes	****	<0.0001
C64S 2C2 vs. WT	-0.02748	-0.2415 to 0.1866	No	ns	0.9991
C64S 2E2 vs. clone 2B9	-0.1256	-0.3396 to 0.08847	No	ns	0.5401
C64S 2E2 vs. KO	-2.219	-2.433 to -2.005	Yes	****	<0.0001
C64S 2E2 vs. WT	-0.1011	-0.3151 to 0.1130	No	ns	0.7507
clone 2B9 vs. KO	-2.094	-2.308 to -1.880	Yes	****	<0.0001
clone 2B9 vs. WT	0.02453	-0.1895 to 0.2386	No	ns	0.9995
KO vs. WT	2.118	1.904 to 2.332	Yes	****	<0.0001
1000+1000
C64S 2B12 vs. C64S 2C2	-0.02134	-0.2354 to 0.1927	No	ns	0.9997
C64S 2B12 vs. C64S 2E2	-0.0165	-0.2306 to 0.1976	No	ns	>0.9999
C64S 2B12 vs. clone 2B9	-0.2298	-0.4438 to -0.01572	Yes	*	0.0275
C64S 2B12 vs. KO	-2.997	-3.211 to -2.783	Yes	****	<0.0001
C64S 2B12 vs. WT	-0.1301	-0.3441 to 0.08401	No	ns	0.5007
C64S 2C2 vs. C64S 2E2	0.004842	-0.2092 to 0.2189	No	ns	>0.9999
C64S 2C2 vs. clone 2B9	-0.2084	-0.4225 to 0.005618	No	ns	0.0612
C64S 2C2 vs. KO	-2.976	-3.190 to -2.762	Yes	****	<0.0001
C64S 2C2 vs. WT	-0.1087	-0.3228 to 0.1053	No	ns	0.6882
C64S 2E2 vs. clone 2B9	-0.2133	-0.4273 to 0.0007763	No	ns	0.0514
C64S 2E2 vs. KO	-2.981	-3.195 to -2.767	Yes	****	<0.0001
C64S 2E2 vs. WT	-0.1136	-0.3276 to 0.1005	No	ns	0.6466
clone 2B9 vs. KO	-2.768	-2.982 to -2.554	Yes	****	<0.0001
clone 2B9 vs. WT	0.09973	-0.1143 to 0.3138	No	ns	0.7611
KO vs. WT	2.867	2.653 to 3.081	Yes	****	<0.0001
1000+3000
C64S 2B12 vs. C64S 2C2	-0.01077	-0.2248 to 0.2033	No	ns	>0.9999
C64S 2B12 vs. C64S 2E2	0.04377	-0.1703 to 0.2578	No	ns	0.9917
C64S 2B12 vs. clone 2B9	-0.2609	-0.4750 to -0.04687	Yes	**	0.0073
C64S 2B12 vs. KO	-3.141	-3.355 to -2.927	Yes	****	<0.0001
C64S 2B12 vs. WT	-0.1583	-0.3724 to 0.05574	No	ns	0.2764
C64S 2C2 vs. C64S 2E2	0.05455	-0.1595 to 0.2686	No	ns	0.9775
C64S 2C2 vs. clone 2B9	-0.2502	-0.4642 to -0.03610	Yes	*	0.0118
C64S 2C2 vs. KO	-3.13	-3.344 to -2.916	Yes	****	<0.0001
C64S 2C2 vs. WT	-0.1475	-0.3616 to 0.06652	No	ns	0.3547
C64S 2E2 vs. clone 2B9	-0.3047	-0.5188 to -0.09064	Yes	***	0.0009
C64S 2E2 vs. KO	-3.185	-3.399 to -2.971	Yes	****	<0.0001
C64S 2E2 vs. WT	-0.2021	-0.4161 to 0.01197	No	ns	0.0763
clone 2B9 vs. KO	-2.88	-3.094 to -2.666	Yes	****	<0.0001
clone 2B9 vs. WT	0.1026	-0.1114 to 0.3167	No	ns	0.7384
KO vs. WT	2.983	2.768 to 3.197	Yes	****	<0.0001
Test details	Mean 1	Mean 2	Mean Diff.	SE of diff.	N1	N2	q	DF
0+0
C64S 2B12 vs. C64S 2C2	0.5217	0.5199	0.001722	0.07431	6	6	0.03277	180
C64S 2B12 vs. C64S 2E2	0.5217	0.5123	0.009334	0.07431	6	6	0.1776	180
C64S 2B12 vs. clone 2B9	0.5217	0.6162	-0.09458	0.07431	6	6	1.8	180
C64S 2B12 vs. KO	0.5217	0.644	-0.1223	0.07431	6	6	2.328	180
C64S 2B12 vs. WT	0.5217	0.5149	0.006779	0.07431	6	6	0.129	180
C64S 2C2 vs. C64S 2E2	0.5199	0.5123	0.007612	0.07431	6	6	0.1449	180
C64S 2C2 vs. clone 2B9	0.5199	0.6162	-0.09631	0.07431	6	6	1.833	180
C64S 2C2 vs. KO	0.5199	0.644	-0.124	0.07431	6	6	2.36	180
C64S 2C2 vs. WT	0.5199	0.5149	0.005057	0.07431	6	6	0.09625	180
C64S 2E2 vs. clone 2B9	0.5123	0.6162	-0.1039	0.07431	6	6	1.978	180
C64S 2E2 vs. KO	0.5123	0.644	-0.1316	0.07431	6	6	2.505	180
C64S 2E2 vs. WT	0.5123	0.5149	-0.002555	0.07431	6	6	0.04862	180
clone 2B9 vs. KO	0.6162	0.644	-0.02771	0.07431	6	6	0.5275	180
clone 2B9 vs. WT	0.6162	0.5149	0.1014	0.07431	6	6	1.929	180
KO vs. WT	0.644	0.5149	0.1291	0.07431	6	6	2.457	180
1000+0
C64S 2B12 vs. C64S 2C2	0.3662	0.3982	-0.032	0.07431	6	6	0.609	180
C64S 2B12 vs. C64S 2E2	0.3662	0.3723	-0.006075	0.07431	6	6	0.1156	180
C64S 2B12 vs. clone 2B9	0.3662	0.348	0.01823	0.07431	6	6	0.347	180
C64S 2B12 vs. KO	0.3662	0.4518	-0.08557	0.07431	6	6	1.629	180
C64S 2B12 vs. WT	0.3662	0.3524	0.01384	0.07431	6	6	0.2634	180
C64S 2C2 vs. C64S 2E2	0.3982	0.3723	0.02592	0.07431	6	6	0.4934	180
C64S 2C2 vs. clone 2B9	0.3982	0.348	0.05023	0.07431	6	6	0.956	180
C64S 2C2 vs. KO	0.3982	0.4518	-0.05357	0.07431	6	6	1.02	180
C64S 2C2 vs. WT	0.3982	0.3524	0.04584	0.07431	6	6	0.8724	180
C64S 2E2 vs. clone 2B9	0.3723	0.348	0.02431	0.07431	6	6	0.4626	180
C64S 2E2 vs. KO	0.3723	0.4518	-0.0795	0.07431	6	6	1.513	180
C64S 2E2 vs. WT	0.3723	0.3524	0.01991	0.07431	6	6	0.379	180
clone 2B9 vs. KO	0.348	0.4518	-0.1038	0.07431	6	6	1.976	180
clone 2B9 vs. WT	0.348	0.3524	-0.004391	0.07431	6	6	0.08358	180
KO vs. WT	0.4518	0.3524	0.09941	0.07431	6	6	1.892	180
1000+111.1
C64S 2B12 vs. C64S 2C2	0.4212	0.4289	-0.007726	0.07431	6	6	0.147	180
C64S 2B12 vs. C64S 2E2	0.4212	0.4152	0.006007	0.07431	6	6	0.1143	180
C64S 2B12 vs. clone 2B9	0.4212	0.4357	-0.01448	0.07431	6	6	0.2756	180
C64S 2B12 vs. KO	0.4212	1.533	-1.112	0.07431	6	6	21.16	180
C64S 2B12 vs. WT	0.4212	0.3995	0.02165	0.07431	6	6	0.412	180
C64S 2C2 vs. C64S 2E2	0.4289	0.4152	0.01373	0.07431	6	6	0.2614	180
C64S 2C2 vs. clone 2B9	0.4289	0.4357	-0.006755	0.07431	6	6	0.1286	180
C64S 2C2 vs. KO	0.4289	1.533	-1.104	0.07431	6	6	21.01	180
C64S 2C2 vs. WT	0.4289	0.3995	0.02937	0.07431	6	6	0.559	180
C64S 2E2 vs. clone 2B9	0.4152	0.4357	-0.02049	0.07431	6	6	0.3899	180
C64S 2E2 vs. KO	0.4152	1.533	-1.118	0.07431	6	6	21.27	180
C64S 2E2 vs. WT	0.4152	0.3995	0.01564	0.07431	6	6	0.2976	180
clone 2B9 vs. KO	0.4357	1.533	-1.097	0.07431	6	6	20.88	180
clone 2B9 vs. WT	0.4357	0.3995	0.03613	0.07431	6	6	0.6876	180
KO vs. WT	1.533	0.3995	1.133	0.07431	6	6	21.57	180
1000+333.3
C64S 2B12 vs. C64S 2C2	0.4905	0.5106	-0.02014	0.07431	6	6	0.3834	180
C64S 2B12 vs. C64S 2E2	0.4905	0.437	0.05343	0.07431	6	6	1.017	180
C64S 2B12 vs. clone 2B9	0.4905	0.5626	-0.07215	0.07431	6	6	1.373	180
C64S 2B12 vs. KO	0.4905	2.656	-2.166	0.07431	6	6	41.22	180
C64S 2B12 vs. WT	0.4905	0.5381	-0.04762	0.07431	6	6	0.9064	180
C64S 2C2 vs. C64S 2E2	0.5106	0.437	0.07358	0.07431	6	6	1.4	180
C64S 2C2 vs. clone 2B9	0.5106	0.5626	-0.05201	0.07431	6	6	0.9898	180
C64S 2C2 vs. KO	0.5106	2.656	-2.146	0.07431	6	6	40.84	180
C64S 2C2 vs. WT	0.5106	0.5381	-0.02748	0.07431	6	6	0.523	180
C64S 2E2 vs. clone 2B9	0.437	0.5626	-0.1256	0.07431	6	6	2.39	180
C64S 2E2 vs. KO	0.437	2.656	-2.219	0.07431	6	6	42.24	180
C64S 2E2 vs. WT	0.437	0.5381	-0.1011	0.07431	6	6	1.923	180
clone 2B9 vs. KO	0.5626	2.656	-2.094	0.07431	6	6	39.85	180
clone 2B9 vs. WT	0.5626	0.5381	0.02453	0.07431	6	6	0.4668	180
KO vs. WT	2.656	0.5381	2.118	0.07431	6	6	40.31	180
1000+1000
C64S 2B12 vs. C64S 2C2	0.5608	0.5822	-0.02134	0.07431	6	6	0.4061	180
C64S 2B12 vs. C64S 2E2	0.5608	0.5773	-0.0165	0.07431	6	6	0.314	180
C64S 2B12 vs. clone 2B9	0.5608	0.7906	-0.2298	0.07431	6	6	4.373	180
C64S 2B12 vs. KO	0.5608	3.558	-2.997	0.07431	6	6	57.05	180
C64S 2B12 vs. WT	0.5608	0.6909	-0.1301	0.07431	6	6	2.475	180
C64S 2C2 vs. C64S 2E2	0.5822	0.5773	0.004842	0.07431	6	6	0.09215	180
C64S 2C2 vs. clone 2B9	0.5822	0.7906	-0.2084	0.07431	6	6	3.967	180
C64S 2C2 vs. KO	0.5822	3.558	-2.976	0.07431	6	6	56.64	180
C64S 2C2 vs. WT	0.5822	0.6909	-0.1087	0.07431	6	6	2.069	180
C64S 2E2 vs. clone 2B9	0.5773	0.7906	-0.2133	0.07431	6	6	4.059	180
C64S 2E2 vs. KO	0.5773	3.558	-2.981	0.07431	6	6	56.73	180
C64S 2E2 vs. WT	0.5773	0.6909	-0.1136	0.07431	6	6	2.161	180
clone 2B9 vs. KO	0.7906	3.558	-2.768	0.07431	6	6	52.67	180
clone 2B9 vs. WT	0.7906	0.6909	0.09973	0.07431	6	6	1.898	180
KO vs. WT	3.558	0.6909	2.867	0.07431	6	6	54.57	180
1000+3000
C64S 2B12 vs. C64S 2C2	0.6699	0.6807	-0.01077	0.07431	6	6	0.205	180
C64S 2B12 vs. C64S 2E2	0.6699	0.6262	0.04377	0.07431	6	6	0.8331	180
C64S 2B12 vs. clone 2B9	0.6699	0.9309	-0.2609	0.07431	6	6	4.966	180
C64S 2B12 vs. KO	0.6699	3.811	-3.141	0.07431	6	6	59.78	180
C64S 2B12 vs. WT	0.6699	0.8282	-0.1583	0.07431	6	6	3.013	180
C64S 2C2 vs. C64S 2E2	0.6807	0.6262	0.05455	0.07431	6	6	1.038	180
C64S 2C2 vs. clone 2B9	0.6807	0.9309	-0.2502	0.07431	6	6	4.761	180
C64S 2C2 vs. KO	0.6807	3.811	-3.13	0.07431	6	6	59.57	180
C64S 2C2 vs. WT	0.6807	0.8282	-0.1475	0.07431	6	6	2.808	180
C64S 2E2 vs. clone 2B9	0.6262	0.9309	-0.3047	0.07431	6	6	5.799	180
C64S 2E2 vs. KO	0.6262	3.811	-3.185	0.07431	6	6	60.61	180
C64S 2E2 vs. WT	0.6262	0.8282	-0.2021	0.07431	6	6	3.846	180
clone 2B9 vs. KO	0.9309	3.811	-2.88	0.07431	6	6	54.81	180
clone 2B9 vs. WT	0.9309	0.8282	0.1026	0.07431	6	6	1.953	180
KO vs. WT	3.811	0.8282	2.983	0.07431	6	6	56.76	180

### Sheet: Figure 4B
Figure 4B: I60N pSTAT1/total STAT1 HTRF assay
Two-way ANOVA	Ordinary
Alpha	0.05
Source of Variation	% of total variation	P value	P value summary	Significant?
Interaction	13.37	<0.0001	****	Yes
Row Factor	15.52	<0.0001	****	Yes
Column Factor	67.2	<0.0001	****	Yes
ANOVA table	SS	DF	MS	F (DFn, DFd)	P value
Interaction	12.08	35	0.3452	F (35, 96) = 9.389	P<0.0001
Row Factor	14.03	7	2.004	F (7, 96) = 54.50	P<0.0001
Column Factor	60.73	5	12.15	F (5, 96) = 330.4	P<0.0001
Residual	3.53	96	0.03677
Data summary
Number of columns (Column Factor)	6
Number of rows (Row Factor)	8
Number of values	144
multiple comparisons
Number of families	6
Number of comparisons per family	7
Alpha	0.05
Dunnett's multiple comparisons test	Mean Diff.	95.00% CI of diff.	Below threshold?	Summary	Adjusted P Value
0+0
WT vs. I60N A2	0.0667	-0.3500 to 0.4833	No	ns	0.9976
WT vs. I60N A4	-0.00654	-0.4232 to 0.4101	No	ns	>0.9999
WT vs. I60N A7	-0.01532	-0.4320 to 0.4013	No	ns	0.9999
WT vs. I60N A8	-0.002179	-0.4188 to 0.4145	No	ns	>0.9999
WT vs. I60N B2	-0.2137	-0.6304 to 0.2029	No	ns	0.6072
WT vs. I60N B7	0.0393	-0.3774 to 0.4559	No	ns	0.9996
WT vs. KO	-0.1396	-0.5563 to 0.2770	No	ns	0.9111
1000+0
WT vs. I60N A2	-0.0853	-0.5019 to 0.3314	No	ns	0.993
WT vs. I60N A4	-0.07397	-0.4906 to 0.3427	No	ns	0.997
WT vs. I60N A7	-0.06358	-0.4802 to 0.3531	No	ns	0.9978
WT vs. I60N A8	-0.06235	-0.4790 to 0.3543	No	ns	0.9979
WT vs. I60N B2	-0.02631	-0.4430 to 0.3903	No	ns	0.9997
WT vs. I60N B7	-0.05833	-0.4750 to 0.3583	No	ns	0.9994
WT vs. KO	-0.06446	-0.4811 to 0.3522	No	ns	0.9977
1000+111
WT vs. I60N A2	-0.1582	-0.5748 to 0.2585	No	ns	0.8512
WT vs. I60N A4	-0.2381	-0.6548 to 0.1785	No	ns	0.4944
WT vs. I60N A7	-0.1957	-0.6123 to 0.2210	No	ns	0.6921
WT vs. I60N A8	-0.2094	-0.6261 to 0.2073	No	ns	0.6275
WT vs. I60N B2	-0.1404	-0.5571 to 0.2762	No	ns	0.909
WT vs. I60N B7	-0.1726	-0.5893 to 0.2440	No	ns	0.7945
WT vs. KO	-1.041	-1.457 to -0.6240	Yes	****	<0.0001
1000+333
WT vs. I60N A2	-0.3743	-0.7910 to 0.04232	No	ns	0.0963
WT vs. I60N A4	-0.2248	-0.6415 to 0.1918	No	ns	0.5549
WT vs. I60N A7	0.05306	-0.3636 to 0.4697	No	ns	0.9995
WT vs. I60N A8	0.01625	-0.4004 to 0.4329	No	ns	0.9999
WT vs. I60N B2	-0.2925	-0.7091 to 0.1242	No	ns	0.2823
WT vs. I60N B7	-0.4068	-0.8235 to 0.009807	No	ns	0.0586
WT vs. KO	-1.439	-1.855 to -1.022	Yes	****	<0.0001
1000+1000
WT vs. I60N A2	-0.3768	-0.7935 to 0.03982	No	ns	0.0929
WT vs. I60N A4	-0.4211	-0.8378 to -0.004483	Yes	*	0.0465
WT vs. I60N A7	-0.7681	-1.185 to -0.3515	Yes	****	<0.0001
WT vs. I60N A8	-1.158	-1.574 to -0.7410	Yes	****	<0.0001
WT vs. I60N B2	-0.5204	-0.9371 to -0.1038	Yes	**	0.0077
WT vs. I60N B7	-0.9775	-1.394 to -0.5608	Yes	****	<0.0001
WT vs. KO	-1.92	-2.337 to -1.503	Yes	****	<0.0001
3000+3000
WT vs. I60N A2	-1.127	-1.543 to -0.7099	Yes	****	<0.0001
WT vs. I60N A4	-0.8494	-1.266 to -0.4328	Yes	****	<0.0001
WT vs. I60N A7	-0.7664	-1.183 to -0.3497	Yes	****	<0.0001
WT vs. I60N A8	-2.083	-2.500 to -1.666	Yes	****	<0.0001
WT vs. I60N B2	-0.9493	-1.366 to -0.5326	Yes	****	<0.0001
WT vs. I60N B7	-1.399	-1.816 to -0.9828	Yes	****	<0.0001
WT vs. KO	-2.3	-2.717 to -1.884	Yes	****	<0.0001
Test details	Mean 1	Mean 2	Mean Diff.	SE of diff.	N1	N2	q	DF
0+0
WT vs. I60N A2	0.6057	0.539	0.0667	0.1566	3	3	0.426	96
WT vs. I60N A4	0.6057	0.6122	-0.00654	0.1566	3	3	0.04177	96
WT vs. I60N A7	0.6057	0.621	-0.01532	0.1566	3	3	0.09787	96
WT vs. I60N A8	0.6057	0.6078	-0.002179	0.1566	3	3	0.01392	96
WT vs. I60N B2	0.6057	0.8194	-0.2137	0.1566	3	3	1.365	96
WT vs. I60N B7	0.6057	0.5664	0.0393	0.1566	3	3	0.251	96
WT vs. KO	0.6057	0.7453	-0.1396	0.1566	3	3	0.8918	96
1000+0
WT vs. I60N A2	0.3933	0.4786	-0.0853	0.1566	3	3	0.5448	96
WT vs. I60N A4	0.3933	0.4673	-0.07397	0.1566	3	3	0.4725	96
WT vs. I60N A7	0.3933	0.4569	-0.06358	0.1566	3	3	0.4061	96
WT vs. I60N A8	0.3933	0.4557	-0.06235	0.1566	3	3	0.3982	96
WT vs. I60N B2	0.3933	0.4196	-0.02631	0.1566	3	3	0.168	96
WT vs. I60N B7	0.3933	0.4516	-0.05833	0.1566	3	3	0.3726	96
WT vs. KO	0.3933	0.4578	-0.06446	0.1566	3	3	0.4117	96
1000+111
WT vs. I60N A2	0.497	0.6551	-0.1582	0.1566	3	3	1.01	96
WT vs. I60N A4	0.497	0.7351	-0.2381	0.1566	3	3	1.521	96
WT vs. I60N A7	0.497	0.6926	-0.1957	0.1566	3	3	1.25	96
WT vs. I60N A8	0.497	0.7064	-0.2094	0.1566	3	3	1.337	96
WT vs. I60N B2	0.497	0.6374	-0.1404	0.1566	3	3	0.8968	96
WT vs. I60N B7	0.497	0.6696	-0.1726	0.1566	3	3	1.103	96
WT vs. KO	0.497	1.538	-1.041	0.1566	3	3	6.647	96
1000+333
WT vs. I60N A2	0.7129	1.087	-0.3743	0.1566	3	3	2.391	96
WT vs. I60N A4	0.7129	0.9378	-0.2248	0.1566	3	3	1.436	96
WT vs. I60N A7	0.7129	0.6599	0.05306	0.1566	3	3	0.3389	96
WT vs. I60N A8	0.7129	0.6967	0.01625	0.1566	3	3	0.1038	96
WT vs. I60N B2	0.7129	1.005	-0.2925	0.1566	3	3	1.868	96
WT vs. I60N B7	0.7129	1.12	-0.4068	0.1566	3	3	2.599	96
WT vs. KO	0.7129	2.152	-1.439	0.1566	3	3	9.189	96
1000+1000
WT vs. I60N A2	0.9344	1.311	-0.3768	0.1566	3	3	2.407	96
WT vs. I60N A4	0.9344	1.356	-0.4211	0.1566	3	3	2.69	96
WT vs. I60N A7	0.9344	1.703	-0.7681	0.1566	3	3	4.906	96
WT vs. I60N A8	0.9344	2.092	-1.158	0.1566	3	3	7.394	96
WT vs. I60N B2	0.9344	1.455	-0.5204	0.1566	3	3	3.324	96
WT vs. I60N B7	0.9344	1.912	-0.9775	0.1566	3	3	6.243	96
WT vs. KO	0.9344	2.854	-1.92	0.1566	3	3	12.26	96
3000+3000
WT vs. I60N A2	1.112	2.239	-1.127	0.1566	3	3	7.195	96
WT vs. I60N A4	1.112	1.961	-0.8494	0.1566	3	3	5.425	96
WT vs. I60N A7	1.112	1.878	-0.7664	0.1566	3	3	4.895	96
WT vs. I60N A8	1.112	3.195	-2.083	0.1566	3	3	13.3	96
WT vs. I60N B2	1.112	2.061	-0.9493	0.1566	3	3	6.063	96
WT vs. I60N B7	1.112	2.511	-1.399	0.1566	3	3	8.938	96
WT vs. KO	1.112	3.412	-2.3	0.1566	3	3	14.69	96

### Sheet: Figure 5C
Figure 5C: USP18 C64S qPCR ISG15
Kruskal-Wallis test
P value	0.0014
Exact or approximate P value?	Exact
P value summary	**
Do the medians vary signif. (P < 0.05)?	Yes
Number of groups	4
Kruskal-Wallis statistic	9.495
Data summary
Number of treatments (columns)	4
Number of values (total)	12
Number of families	1
Number of comparisons per family	6
Alpha	0.05
Dunn's multiple comparisons test	Mean rank diff.	Significant?	Summary	Adjusted P Value
HAP1 WT (+)IFNb vs. HAP1 C64S 2B12 (+)IFNb	5	No	ns	0.5332	B-D
HAP1 WT (+)IFNb vs. HAP1 C64S 2C2 (+)IFNb	1	No	ns	>0.9999	B-F
HAP1 WT (+)IFNb vs. HAP1 USP18 KO +IFNb	-4	No	ns	>0.9999	B-H
HAP1 C64S 2B12 (+)IFNb vs. HAP1 C64S 2C2 (+)IFNb	-4	No	ns	>0.9999	D-F
HAP1 C64S 2B12 (+)IFNb vs. HAP1 USP18 KO +IFNb	-9	Yes	*	0.0132	D-H
HAP1 C64S 2C2 (+)IFNb vs. HAP1 USP18 KO +IFNb	-5	No	ns	0.5332	F-H
Test details	Mean rank 1	Mean rank 2	Mean rank diff.	n1	n2	Z
HAP1 WT (+)IFNb vs. HAP1 C64S 2B12 (+)IFNb	7	2	5	3	3	1.701
HAP1 WT (+)IFNb vs. HAP1 C64S 2C2 (+)IFNb	7	6	1	3	3	0.3403
HAP1 WT (+)IFNb vs. HAP1 USP18 KO +IFNb	7	11	-4	3	3	1.361
HAP1 C64S 2B12 (+)IFNb vs. HAP1 C64S 2C2 (+)IFNb	2	6	-4	3	3	1.361
HAP1 C64S 2B12 (+)IFNb vs. HAP1 USP18 KO +IFNb	2	11	-9	3	3	3.063
HAP1 C64S 2C2 (+)IFNb vs. HAP1 USP18 KO +IFNb	6	11	-5	3	3	1.701
USP18 C64S qPCR IFIT1
Kruskal-Wallis test
P value	<0.0001
Exact or approximate P value?	Exact
P value summary	****
Do the medians vary signif. (P < 0.05)?	Yes
Number of groups	4
Kruskal-Wallis statistic	10.38
Data summary
Number of treatments (columns)	4
Number of values (total)	12
Number of families	1
Number of comparisons per family	6
Alpha	0.05
Dunn's multiple comparisons test	Mean rank diff.	Significant?	Summary	Adjusted P Value
HAP1 WT (+)IFNb vs. HAP1 C64S 2B12 (+)IFNb	3	No	ns	>0.9999	B-D
HAP1 WT (+)IFNb vs. HAP1 C64S 2C2 (+)IFNb	-3	No	ns	>0.9999	B-F
HAP1 WT (+)IFNb vs. HAP1 USP18 KO +IFNb	-6	No	ns	0.2492	B-H
HAP1 C64S 2B12 (+)IFNb vs. HAP1 C64S 2C2 (+)IFNb	-6	No	ns	0.2492	D-F
HAP1 C64S 2B12 (+)IFNb vs. HAP1 USP18 KO +IFNb	-9	Yes	*	0.0134	D-H
HAP1 C64S 2C2 (+)IFNb vs. HAP1 USP18 KO +IFNb	-3	No	ns	>0.9999	F-H
Test details	Mean rank 1	Mean rank 2	Mean rank diff.	n1	n2	Z
HAP1 WT (+)IFNb vs. HAP1 C64S 2B12 (+)IFNb	5	2	3	3	3	1.019
HAP1 WT (+)IFNb vs. HAP1 C64S 2C2 (+)IFNb	5	8	-3	3	3	1.019
HAP1 WT (+)IFNb vs. HAP1 USP18 KO +IFNb	5	11	-6	3	3	2.038
HAP1 C64S 2B12 (+)IFNb vs. HAP1 C64S 2C2 (+)IFNb	2	8	-6	3	3	2.038
HAP1 C64S 2B12 (+)IFNb vs. HAP1 USP18 KO +IFNb	2	11	-9	3	3	3.057
HAP1 C64S 2C2 (+)IFNb vs. HAP1 USP18 KO +IFNb	8	11	-3	3	3	1.019

### Sheet: Figure 5D
Figure 5D: C64S CTG
Note: EC50s cannot be properly calculated for cell lines that are not sensitive to IFN
log(inhibitor) vs. response -- Variable slope (four parameters)	USP18 WT	USP18 KO	USP18 C64S 1H6	USP18 C64S 2B12	USP18 C64S 2C2	USP18 C64S 2E2
Best-fit values					Interrupted
Bottom	Unstable	7.457	93.34	Unstable	-218083	-0.3131
Top	104.3	96.67	99.19	103.2	102.7	99.81
LogEC50	19.05	2.563	3.1	21.59	11.97	7.034
HillSlope	-0.153	-2.379	-10.09	-0.1526	-0.5522	-0.2912
EC50	1.113e+19	365.8	1258	3.924e+21	925437800871	10809838
Span	Unstable	89.22	5.854	Unstable	218186	100.1
95% CI (profile likelihood)
Bottom	(Very wide)	2.812 to 11.83	??? to 96.10	(Very wide)		???
Top	???	94.37 to 99.02	97.91 to 100.9	???		??? to 108.5
LogEC50	???	2.508 to 2.623	2.406 to ???	2.870 to ???		???
HillSlope	-0.2302 to -0.08147	-4.933 to -1.723	???	-0.3902 to -0.07195		??? to -0.06989
EC50	???	322.4 to 419.5	254.7 to ???	742.0 to ???		???
Goodness of Fit
Degrees of Freedom	20	20	20	20		20
R squared	0.9429	0.9894	0.4448	0.932		0.7079
Sum of Squares	95.77	350.9	140.6	107.8		118.7
Sy.x	2.188	4.188	2.652	2.322		2.436
Number of points
# of X values	24	24	24	24	24	24
# Y values analyzed	24	24	24	24	24	24

### Sheet: Figure 5E
Figure 5E: I60N CTG data
Note: EC50s cannot be properly calculated for cell lines that are not sensitive to IFN
[Inhibitor] vs. response -- Variable slope (four parameters)	USP18 WT	USP18 KO	USP18 I60N A2	USP18 I60N A4	USP18 I60N A7	USP18 I60N A8	USP18 I60N B2	USP18 I60N B7
Best-fit values
Bottom	-96.48	7.234	19.97	8.255	4.449	12.51	-2.917	-227.5
Top	105.1	101.8	98.72	100.5	96.39	102.1	100.7	100.4
EC50	219604	564.9	2315	1223	1276	3381	2126	62047
HillSlope	-0.6631	-3.376	-1.734	-2.226	-2.254	-1.677	-1.236	-0.8375
logEC50	5.342	2.752	3.365	3.087	3.106	3.529	3.328	4.793
Span	201.5	94.56	78.76	92.2	91.94	89.6	103.6	328
95% CI (profile likelihood)
Bottom	???	2.471 to 11.95	-4.122 to 30.85	-1.732 to 16.32	-3.128 to 10.67	-55.15 to 28.06	-33.79 to 11.63	???
Top	101.3 to ???	99.24 to 103.9	96.56 to 101.2	97.84 to 103.0	94.82 to 98.84	99.63 to 104.1	98.35 to 102.8	??? to 103.3
EC50	???	486.8 to 651.8	1713 to 3901	1022 to 1529	1101 to 1499	2490 to 9426	1514 to 3955	3110 to ???
HillSlope	??? to 2.519	-4.572 to -2.645	-2.449 to -1.143	-4.373 to -1.576	-3.229 to -1.704	-2.820 to -1.030	-1.661 to -0.9048	??? to -0.5650
logEC50	???	2.687 to 2.814	3.234 to 3.591	3.010 to 3.184	3.042 to 3.176	3.396 to 3.974	3.180 to 3.597	3.493 to ???
Goodness of Fit
Degrees of Freedom	20	20	20	20	20	20	20	20
R squared	0.5962	0.9893	0.9677	0.9801	0.9882	0.9693	0.9828	0.9214
Sum of Squares	589.9	387.2	410.8	502.7	294.7	378.1	335.9	493.1
Sy.x	5.431	4.4	4.532	5.014	3.838	4.348	4.098	4.966
Constraints
EC50	EC50 > 0	EC50 > 0	EC50 > 0	EC50 > 0	EC50 > 0	EC50 > 0	EC50 > 0	EC50 > 0
Number of points
# of X values	24	24	24	24	24	24	24	24
# Y values analyzed	24	24	24	24	24	24	24	24

### Sheet: Figure 6C
Figure 6C: UBA7/USP18 dKO Incucyte
Note: EC50s cannot be properly calculated for cell lines that are not sensitive to IFN
[Inhibitor] vs. response -- Variable slope (four parameters)
Best-fit values	WT	USP18 KO	UBA7 KO	UBA7-USP18 KO
Bottom	-4135	33.2	75.24	41.13
Top	101.1	103.5	104.9	105.2
EC50	Unstable	165.2	2706	331.7
HillSlope	-0.351	-1.094	-1.266	-1.093
logEC50	Unstable	2.218	3.432	2.521
Span	4236	70.34	29.64	64.11
95% CI (profile likelihood)
Bottom	???	28.81 to 37.10	61.64 to 80.79	36.50 to 45.02
Top	100.0 to 102.5	99.42 to 108.3	102.8 to 107.0	102.1 to 108.7
EC50	(Very wide)	122.2 to 223.0	1459 to 8186	249.6 to 445.5
HillSlope	-0.5647 to ???	-1.438 to -0.8356	-2.281 to -0.7309	-1.426 to -0.8424
logEC50	(Very wide)	2.087 to 2.348	3.164 to 3.913	2.397 to 2.649
Goodness of Fit
Degrees of Freedom	26	26	26	26
R squared	0.954	0.9738	0.8881	0.9761
Sum of Squares	34.9	667.2	408	497
Sy.x	1.159	5.066	3.961	4.372
Constraints
EC50	EC50 > 0	EC50 > 0	EC50 > 0	EC50 > 0
Number of points
# of X values	30	30	30	30
# Y values analyzed	30	30	30	30

### Sheet: Figure 6D
Figure 6D: UBA7/USP18 dKO ISG15 qPCR
[Inhibitor] vs. response -- Variable slope (four parameters)
Best-fit values	HAP1 WT	HAP1 USP18 KO	HAP1 UBA7 KO	HAP1 USP18-UBA7 KO
Bottom	-2.373	-5.12	-3.214	-10.02
Top	482.7	1609	627.5	1905
EC50	2161	178.2	1817	162.2
HillSlope	0.8491	1.057	0.819	1.003
logEC50	3.335	2.251	3.259	2.21
Span	485.1	1614	630.7	1915
95% CI (profile likelihood)
Bottom	-14.55 to 8.761	-80.75 to 62.54	-13.84 to 6.762	-83.99 to 56.81
Top	442.2 to 544.4	1544 to 1680	593.9 to 670.6	1844 to 1971
EC50	1631 to 3195	143.7 to 220.4	1513 to 2265	135.9 to 193.2
HillSlope	0.6937 to 1.026	0.8707 to 1.284	0.7230 to 0.9227	0.8614 to 1.168
logEC50	3.213 to 3.504	2.158 to 2.343	3.180 to 3.355	2.133 to 2.286
Goodness of Fit
Degrees of Freedom	26	26	26	26
R squared	0.9906	0.9871	0.9961	0.9919
Sum of Squares	7032	168041	4967	143476
Sy.x	16.45	80.39	13.82	74.29
Constraints
EC50	EC50 > 0	EC50 > 0	EC50 > 0	EC50 > 0
Number of points
# of X values	30	30	30	30
# Y values analyzed	30	30	30	30
Figure 5D: UBA7/USP18 dKO IFIT1 qPCR
[Inhibitor] vs. response -- Variable slope (four parameters)
Best-fit values	HAP1 WT	HAP1 USP18 KO	HAP1 UBA7 KO	HAP1 USP18-UBA7 KO
Bottom	0.06868	-10.9	-0.1297	-8.468
Top	229.6	766.5	219.2	731.1
EC50	7271	453.7	4903	507.7
HillSlope	0.9189	0.9288	0.9014	0.8875
logEC50	3.862	2.657	3.69	2.706
Span	229.5	777.5	219.3	739.6
95% CI (profile likelihood)
Bottom	-2.850 to 2.855	-32.06 to 8.753	-3.418 to 2.993	-24.44 to 6.494
Top	205.2 to 270.0	737.7 to 799.8	199.7 to 248.9	707.8 to 757.7
EC50	5439 to 11269	386.0 to 536.7	3793 to 7062	444.1 to 583.5
HillSlope	0.7805 to 1.070	0.8083 to 1.064	0.7678 to 1.048	0.7938 to 0.9898
logEC50	3.736 to 4.052	2.587 to 2.730	3.579 to 3.849	2.647 to 2.766
Goodness of Fit
Degrees of Freedom	26	26	26	26
R squared	0.9945	0.994	0.9942	0.9962
Sum of Squares	587.2	16256	676.3	8879
Sy.x	4.752	25	5.1	18.48
Constraints
EC50	EC50 > 0	EC50 > 0	EC50 > 0	EC50 > 0
Number of points
# of X values	30	30	30	30
# Y values analyzed	30	30	30	30
